# Large scale application of species distribution models to predict future vulnerability to social wasp invasions

**DOI:** 10.64898/2026.08.10.744014

**Authors:** Thomas Hagan, Sara E. Miller

## Abstract

Social wasps (family: Vespidae) are increasingly concerning invaders and have been subject to increased detections and a growing number of invasive populations in the last few decades. As established invasive populations are challenging to eradicate, preventing introductions and prioritizing early interventions are the most cost-effective management solutions to mitigate these effects. A current challenge to this approach is that species distribution data is limited for many social wasp species, hindering our ability to accurately predict novel habitats with high suitability. To address this gap, we used MAXENT to create species distribution models (SDM) for 299 species of social vespid. We identified existing invasive populations of social wasps and incorporated their current invasive ranges to improve the transferability of our models in predicting habitat suitability in new environments. Current range sizes and habitat suitability varied widely among species and genera. We identified new species of high invasive concern, particularly in the genus *Vespa*. We also identified previously unrecognized regions that may be at high risk of future invasion primarily in Central Africa and the Indo-Australian Archipelago. Combining current and suitable ranges, we calculated an “Invasion Risk Score” to compare the relative likelihood of each species establishing a new invasive population based upon habitat suitability. To assess invasion risk in the future, we projected habitat suitability under four Shared Socioeconomic Pathway (SSP) climate change scenarios. Under all scenarios, species faced significant changes in habitat suitability for current native ranges. Habitat suitability generally shrank and shifted towards the poles, leaving equatorial species at highest risk of habitat loss. Notably, *Vespa* was the only genus whose suitable habitat expanded under these climate scenarios. Our framework demonstrates how multi-species SDMs can be applied to risk management of invasive populations.
