## Supplementary material for "Large scale application of species distribution models to predict future vulnerability to social wasp invasions": Table S1

Species	Native Area (106 km2)	Invaded Area (106 km2)	Potential Invasive Area (106 km2)	Risk Score (0-100)
Vespa velutina	5.902	1.411	21.689	86.863
Polistes stigma	8.671	0.000	15.064	86.347
Polistes aurifer	4.581	0.023	26.813	86.197
Polistes exclamans	4.149	0.077	25.470	85.833
Vespa tropica	7.797	0.002	13.425	85.760
Ropalidia guttatipennis	7.474	0.000	13.559	85.673
Dolichovespula maculata	5.067	0.000	18.461	85.461
Dolichovespula arenaria	5.887	0.000	15.160	85.335
Polybia occidentalis	6.810	0.000	11.765	85.049
Vespa affinis	6.743	0.000	11.815	85.034
Belonogaster juncea	7.123	0.000	9.614	84.632
Ropalidia capensis	5.829	0.000	11.282	84.524
Parachartergus smithii	7.023	0.000	9.321	84.512
Vespula alascensis	5.324	0.000	11.383	84.307
Vespula pensylvanica	3.684	0.005	16.334	84.292
Dolichovespula saxonica	5.655	0.000	10.239	84.186
Vespula acadica	5.689	0.000	9.634	84.040
Apoica pallens	6.394	0.000	8.538	84.030
Polybia ignobilis	5.081	0.000	10.470	83.961
Vespula vulgaris	5.700	1.105	7.783	83.949
Polistes fuscatus	4.885	0.000	10.277	83.807
Angiopolybia pallens	6.694	0.000	7.439	83.785
Dolichovespula norvegicoides	5.830	0.000	8.464	83.761
Provespa barthelemyi	3.996	0.000	12.036	83.693
Polistes sagittarius	4.746	0.000	9.817	83.609
Polistes goeldii	6.273	0.000	7.403	83.600
Polistes canadensis	4.738	0.000	9.781	83.594
Polybia jurinei	6.630	0.000	6.849	83.540
Apoica thoracica	6.465	0.000	6.971	83.520
Polistes nimpha	9.116	0.000	4.940	83.519
Brachygastra scutellaris	6.121	0.000	7.265	83.485
Polistes dorsalis	3.906	0.000	11.373	83.482
Polybia rejecta	5.905	0.000	7.503	83.475
Polybia emaciata	5.815	0.000	7.508	83.436
Ropalidia cincta	4.437	0.000	9.263	83.275
Vespula consobrina	4.328	0.000	9.485	83.272
Vespa crabro	6.195	3.168	4.223	83.173
Angiopolybia paraensis	5.809	0.000	6.722	83.140
Ropalidia rufoplagiata	3.454	0.000	11.220	83.119
Ropalidia marginata	5.166	0.000	7.495	83.117
Polistes africanus	4.605	0.000	8.371	83.105
Polistes versicolor	4.198	0.010	9.061	83.076
Protopolybia chartergoides	5.636	0.000	6.456	82.952
Polybia tinctipennis	5.188	0.000	6.975	82.937
Apoica strigata	5.875	0.000	6.010	82.872
Metapolybia cingulata	5.715	0.000	6.055	82.819
Polistes carnifex	3.709	0.000	9.004	82.724
Brachygastra smithii	4.139	0.000	7.892	82.666
Dolichovespula albida	4.764	0.000	6.693	82.601
Polybia sericea	5.052	0.000	6.153	82.534
Apoica pallida	5.211	0.000	5.918	82.513
Brachygastra lecheguana	4.081	0.010	7.271	82.416
Polybia scrobalis	5.271	0.000	5.582	82.388
Parachartergus fraternus	4.303	0.000	6.801	82.374
Polistes occipitalis	5.541	0.000	5.176	82.319
Polybia dimidiata	5.798	0.000	4.938	82.315
Polistes gallicus	6.407	0.000	4.303	82.215
Parischnogaster mellyi	1.916	0.000	13.827	82.109
Dolichovespula norwegica	11.594	0.000	2.112	81.899
Brachygastra augusti	3.337	0.000	7.307	81.888
Polistes major	2.693	0.000	8.899	81.842
Vespula infernalis	4.341	0.000	5.515	81.840
Mischocyttarus labiatus	4.172	0.000	5.716	81.830
Agelaia fulvofasciata	5.443	0.000	4.376	81.826
Vespa analis	4.557	0.000	5.074	81.747
Polybia liliacea	4.627	0.000	4.807	81.644
Polybia bistriata	4.824	0.000	4.604	81.640
Vespula rufa	5.667	0.000	3.898	81.626
Polybia quadricincta	4.332	0.000	4.993	81.570
Protopolybia sedula	3.460	0.000	6.249	81.570
Polybia ruficeps	3.233	0.000	6.627	81.545
Vespa orientalis	5.832	0.055	3.620	81.531
Agelaia pallipes	4.158	0.000	5.013	81.472
Polistes chinensis	2.331	0.580	7.119	81.456
Belonogaster griseus	3.317	0.000	6.237	81.452
Polistes marginalis	3.066	0.000	6.688	81.428
Synoeca surinama	3.879	0.000	5.281	81.426
Polistes tenebricosus	3.369	0.000	5.994	81.387
Ropalidia ornaticeps	2.424	0.000	8.206	81.348
Polybia platycephala	3.889	0.000	5.089	81.334
Synoeca septentrionalis	2.167	0.000	8.914	81.270
Vespula atropilosa	3.590	0.000	5.379	81.269
Dolichovespula arctica	3.747	0.000	5.061	81.221
Vespula maculifrons	3.888	0.000	4.761	81.156
Polybia chrysothorax	3.602	0.000	5.129	81.151
Agelaia testacea	4.365	0.000	4.173	81.114
Polistes dominula	8.762	6.756	1.152	81.065
Synoeca virginea	5.087	0.000	3.512	81.062
Agelaia centralis	3.271	0.000	5.379	81.021
Vespula squamosa	2.990	0.000	5.771	80.970
Polistes fastidiosus	3.924	0.000	4.389	80.965
Polybia plebeja	1.603	0.000	10.553	80.918
Dolichovespula adulterina	7.734	0.000	2.183	80.912
Polistes instabilis	1.825	0.000	8.768	80.769
Brachygastra mellifica	1.775	0.000	8.990	80.762
Parachartergus vespiceps	3.300	0.000	4.814	80.751
Vespula intermedia	3.006	0.000	5.268	80.742
Ropalidia tomentosa	2.046	0.000	7.547	80.674
Vespula austriaca	5.207	0.000	2.861	80.580
Dolichovespula media	4.795	0.000	3.042	80.524
Dolichovespula sylvestris	4.390	0.000	3.262	80.475
Polistes badius	3.369	0.000	4.228	80.460
Polistes metricus	2.970	0.000	4.785	80.454
Mischocyttarus immarginatus	1.092	0.000	12.612	80.372
Polistes olivaceus	3.000	0.199	4.248	80.335
Belonogaster dubia	1.932	0.000	6.942	80.301
Charterginus fulvus	3.126	0.000	4.219	80.256
Vespula germanica	7.628	4.775	1.031	80.173
Polistes ferreri	3.484	0.000	3.572	80.101
Mischocyttarus flavitarsis	2.454	0.000	4.868	79.993
Parachartergus compressus	2.359	0.000	4.878	79.894
Apoica flavissima	3.077	0.000	3.669	79.843
Polybia diguetana	1.993	0.000	5.424	79.728
Polistes tepidus	1.196	0.000	9.013	79.720
Polistes testaceicolor	3.523	0.000	3.021	79.686
Agelaia cajennensis	2.434	0.000	4.328	79.659
Mischocyttarus rufidens	1.289	0.000	7.665	79.489
Protopolybia acutiscutis	1.737	0.000	5.498	79.399
Agelaia myrmecophila	2.451	0.000	3.895	79.398
Ropalidia distigma	2.250	0.000	4.192	79.365
Polistes billardieri	2.595	0.000	3.618	79.353
Vespa mocsaryana	2.773	0.000	3.350	79.325
Vespa binghami	4.021	0.000	2.305	79.319
Parachartergus apicalis	2.014	0.000	4.548	79.287
Polistes smithii	1.854	0.000	4.708	79.159
Mischocyttarus rotundicollis	2.288	0.000	3.660	79.049
Polistes schach	1.759	0.000	4.608	78.962
Dolichovespula pacifica	2.018	0.000	3.999	78.951
Ropalidia jacobsoni	1.212	0.000	6.440	78.863
Epipona guerini	1.246	0.000	6.255	78.858
Polistes wattii	5.177	0.005	1.488	78.829
Agelaia constructa	2.545	0.000	2.983	78.789
Polistes humilis	0.813	0.231	7.191	78.759
Polistes apachus	1.724	0.000	4.341	78.751
Polybia simillima	1.220	0.000	6.103	78.738
Polistes oculatus	1.039	0.000	6.742	78.576
Polistes erythrocephalus	1.320	0.000	4.964	78.398
Apoica arborea	2.149	0.000	2.916	78.279
Ropalidia cyathiformis	2.010	0.000	3.094	78.259
Belonogaster lateritia	2.640	0.000	2.349	78.252
Polistes simillimus	2.087	0.000	2.778	78.073
Agelaia areata	1.148	0.000	4.971	78.030
Polistes lanio	1.757	0.000	3.130	77.931
Mischocyttarus melanarius	1.080	0.000	4.967	77.865
Polistes biglumis	2.983	0.000	1.768	77.820
Polybia striata	1.562	0.000	3.257	77.725
Polistes myersi	1.201	0.000	4.096	77.636
Ropalidia stigma	1.586	0.000	3.067	77.606
Polybia fastidiosuscula	1.708	0.000	2.818	77.578
Agelaia yepocapa	0.734	0.000	6.347	77.491
Ropalidia gregaria	0.823	0.000	5.550	77.439
Mischocyttarus pallidipectus	0.853	0.000	5.078	77.299
Polistes mongolicus	4.086	0.000	1.056	77.288
Polistes sulcifer	2.152	0.000	1.952	77.217
Parapolybia varia	3.616	0.000	1.158	77.208
Polybia erythrothoraxla	1.410	0.000	2.934	77.176
Metapolybia aztecoides	0.876	0.000	4.691	77.159
Mischocyttarus mexicanus	1.470	0.000	2.735	77.101
Ropalidia flavopicta	1.237	0.000	3.024	76.909
Parachartergus colobopterus	1.212	0.000	3.079	76.903
Polistes deceptor	1.075	0.000	3.298	76.765
Provespa anomala	1.104	0.000	3.121	76.689
Vespa mandarinia	3.854	0.000	0.889	76.675
Polistes annularis	2.411	0.000	1.364	76.565
Mischocyttarus basimacula	0.935	0.000	3.499	76.552
Agelaia multipicta	1.687	0.000	1.832	76.401
Polistes carolina	2.240	0.000	1.377	76.396
Agelaia angulata	1.849	0.000	1.652	76.369
Polistes pacificus	1.214	0.000	2.509	76.362
Vespa basalis	3.584	0.000	0.831	76.304
Polybia scutellaris	1.908	0.000	1.552	76.287
Brachygastra azteca	0.784	0.000	3.775	76.286
Polistes austroccidentalis	1.666	0.000	1.770	76.276
Protonectarina sylveirae	1.798	0.000	1.637	76.272
Polistes bellicosus	1.820	0.000	1.528	76.120
Protopolybia exigua	1.194	0.000	2.304	76.092
Provespa nocturna	1.038	0.000	2.635	76.078
Dolichovespula omissa	2.628	0.000	1.035	76.061
Ropalidia magnanima	1.154	0.000	2.340	76.042
Polistes semenowi	2.727	0.000	0.969	75.984
Ropalidia socialistica	0.576	0.000	4.405	75.878
Apoica gelida	1.395	0.000	1.758	75.788
Polistes cavapyta	1.664	0.000	1.471	75.781
Vespula flaviceps	4.341	0.000	0.546	75.694
Polistes snelleni	3.361	0.000	0.699	75.673
Eustenogaster micans	0.878	0.000	2.655	75.653
Ropalidia variegata	1.954	0.000	1.176	75.614
Polistes aterrimus	0.910	0.000	2.506	75.594
Polistes buyssoni	1.280	0.000	1.775	75.585
Angiopolybia zischkai	0.786	0.000	2.882	75.577
Agelaia xanthopus	0.393	0.000	5.735	75.563
Ropalidia romandi	0.700	0.000	3.123	75.482
Mischocyttarus drewseni	1.207	0.000	1.672	75.269
Polistes brunus	1.054	0.000	1.889	75.233
Polistes atrimandibularis	1.576	0.000	1.261	75.229
Synoeca cyanea	1.564	0.000	1.261	75.207
Polistes actaeon	1.380	0.000	1.366	75.089
Agelaia melanopyga	0.967	0.000	1.833	74.925
Ropalidia plebiana	0.690	0.000	2.464	74.815
Polistes infuscatus	0.820	0.000	2.071	74.810
Polistes bicolor	0.952	0.000	1.744	74.750
Ropalidia fasciata	1.201	0.000	1.382	74.750
Ropalidia horni	0.390	0.000	4.148	74.681
Polybioides raphigastra	0.710	0.000	2.227	74.620
Ropalidia sumatrae	0.702	0.000	2.240	74.606
Polistes stabilinus	0.578	0.000	2.629	74.515
Polybia flavitincta	0.419	0.000	3.429	74.365
Ropalidia nobilis	0.739	0.000	1.940	74.361
Polistes satan	1.083	0.000	1.242	74.191
Polistes veracrucis	0.424	0.000	3.079	74.113
Mischocyttarus angulatus	0.560	0.000	2.322	74.099
Vespula flavopilosa	2.457	0.000	0.525	74.078
Dolichovespula alpicola	1.404	0.000	0.837	73.833
Polistes comanchus	1.237	0.000	0.913	73.727
Agelaia vicina	1.374	0.000	0.790	73.622
Agelaia bequaerti	0.620	0.000	1.735	73.595
Vespa soror	1.872	0.000	0.573	73.589
Polistes associus	2.783	0.000	0.380	73.556
Ropalidia galimatia	0.359	0.000	2.919	73.530
Vespa dybowskii	1.696	0.000	0.590	73.406
Polybia belemensis	0.928	0.000	1.036	73.299
Polistes mexicanus	0.717	0.000	1.325	73.268
Belonogaster filiventris	0.480	0.000	1.922	73.188
Vespa multimaculata	0.693	0.000	1.310	73.145
Polistes rothneyi	3.223	0.000	0.275	73.081
Polistes strigosus	1.626	0.000	0.532	73.017
Vespula vidua	1.915	0.000	0.437	72.931
Polistes diabolicus	0.285	0.000	2.940	72.931
Polistes bischoffi	2.423	0.000	0.341	72.897
Ropalidia revolutionalis	0.463	0.000	1.674	72.726
Polistes cinerascens	1.125	0.000	0.687	72.719
Polistes jokahamae	2.274	0.003	0.319	72.553
Polybia aequatorialis	0.503	0.000	1.397	72.468
Polybia micans	0.706	0.000	0.965	72.386
Polistes flavus	0.963	0.000	0.684	72.295
Vespa luctuosa	0.269	0.000	2.443	72.289
Vespa bicolor	1.631	0.000	0.352	71.932
Ropalidia flavobrunnea	0.220	0.000	2.354	71.653
Ropalidia shestakowi	0.380	0.000	1.344	71.622
Vespa vivax	1.862	0.000	0.269	71.571
Vespa galbula	2.308	0.000	0.214	71.534
Polistes gigas	1.024	0.000	0.465	71.432
Ropalidia impetuosa	0.179	0.000	2.632	71.410
Polybia raui	0.265	0.000	1.630	71.177
Ropalidia erythrospila	0.474	0.000	0.877	71.073
Vespa ducalis	2.481	0.000	0.167	71.057
Polistes japonicus	2.068	0.000	0.185	70.849
Parapolybia nodosa	1.316	0.000	0.287	70.821
Epipona niger	0.301	0.000	1.219	70.744
Agelaia panamensis	0.265	0.000	1.266	70.502
Mischocyttarus cubensis	0.261	0.000	1.261	70.455
Polybia paulista	0.878	0.000	0.375	70.454
Vespula sulphurea	0.360	0.000	0.868	70.311
Polistes poeyi	0.241	0.000	1.292	70.308
Polistes quadricingulatus	0.461	0.000	0.673	70.297
Polistes incertus	0.320	0.000	0.833	69.889
Polistes parametricus	1.600	0.000	0.149	69.592
Polistes rubiginosus	2.121	0.000	0.105	69.411
Polistes weyrauchorum	0.319	0.000	0.572	68.881
Vespula shidai	0.928	0.000	0.189	68.786
Mischocyttarus cerberus	0.454	0.000	0.364	68.616
Polistes palmarum	0.326	0.000	0.493	68.549
Polistes apicalis	0.158	0.000	0.930	68.305
Vespa simillima	0.725	0.000	0.196	68.224
Parapolybia crocea	1.101	0.000	0.118	67.989
Vespula koreensis	2.086	0.000	0.057	67.760
Mischocyttarus costaricensis	0.139	0.000	0.766	67.457
Polistes minor	0.099	0.000	1.044	67.370
Polistes peruvianus	0.247	0.000	0.377	67.094
Charterginus nevermanni	0.121	0.000	0.734	66.964
Ropalidia timida	0.097	0.000	0.775	66.530
Polistes dominicus	0.074	0.000	1.005	66.504
Synoeca ilheensis	0.101	0.000	0.713	66.427
Polybia nidulatrix	0.157	0.000	0.417	66.164
Polistes bahamensis	0.396	0.000	0.158	66.044
Polistes cubensis	0.146	0.000	0.396	65.838
Polistes nipponensis	0.464	0.000	0.124	65.805
Polistes crinitus	0.120	0.000	0.390	65.261
Polistes arizonensis	0.277	0.000	0.164	65.202
Mischocyttarus phthisicus	0.078	0.000	0.527	64.910
Parapolybia indica	0.663	0.000	0.057	64.701
Ropalidia merina	0.182	0.000	0.190	64.469
Polybia bribri	0.094	0.000	0.349	64.328
Polistes mandarinus	0.849	0.000	0.038	64.267
Polybia selvana	0.092	0.000	0.332	64.132
Eustenogaster nigra	0.563	0.000	0.044	63.573
Polistes xanthogaster	0.162	0.000	0.068	61.425
Mischocyttarus navajo	0.291	0.000	0.034	61.124
Vespula arisana	0.035	0.000	0.220	60.440
Ropalidia taiwana	0.039	0.000	0.189	60.359
Polistes takasagonus	0.035	0.000	0.154	59.531
Mischocyttarus mastigophorus	0.030	0.000	0.177	59.529
Polistes riparius	0.113	0.000	0.038	58.960
Polistes lineonotus	0.086	0.000	0.048	58.809
Polistes cavapytiformis	0.123	0.000	0.032	58.729
Ropalidia hongkongensis	0.080	0.000	0.049	58.704
Polistes bequaertellus	0.021	0.000	0.131	57.701
Polistes shirakii	0.032	0.000	0.066	57.084
Polistes kaibabensis	0.104	0.000	0.017	56.531
